# Detection of histone modifications and full-length transcriptome in single cells identifies sequential epigenetic perceptiveness to lineage commitment

**DOI:** 10.1101/2024.05.09.593364

**Authors:** Marloes Blotenburg, Vivek Bhardwaj, Buys Anton de Barbanson, Fredrik Salmén, Peter Zeller, Alexander van Oudenaarden

## Abstract

Epigenetic mechanisms, including histone modifications, are key regulators of transcription and influence cellular differentiation. To uncover the interplay between histone modifications and transcription, we developed T-ChIC (Transcriptome + Chromatin ImmunoCleavage), which detects full-length transcripts and histone modifications in the same single cell. We applied T-ChIC to gastruloids, an in vitro model containing cell types derived from all three germ layers.

During gastruloid development we observed a switch in transcription start site usage from multiple regions marked by H3K4me3 to one marked start site per gene. H3K27me3 coverage transitions from global marking of non-transcribed regions towards localised marking of repressive regions.

Upon lineage commitment, bivalent regions are sequentially resolved towards a germ layer-specific state, where endoderm retains a high abundance of H3K27me3 while ectoderm displays a widespread loss. Together, we propose a model for a cell-intrinsic epigenetic timer, which ensures sequential perceptiveness of pluripotent cells to transcriptional activation of germ layer-specific genes.
