## Supplementary Table 3 for "Detection of histone modifications and full-length transcriptome in single cells identifies sequential epigenetic perceptiveness to lineage commitment"

### Sheet: Sheet1
Ribo_Dep_aRNA_18_1	GTAAAAGTCGTAACAAGGTTTCCGTAGGTGAACCTGCGGAAGGATCATTA
Ribo_Dep_aRNA_18_2	GGCCCTGGCGGAGCGCTGAGAAGACGGTCGAACTTGACTATCTAGAGGAA
Ribo_Dep_aRNA_18_3	TTGGATGGTTTAGTGAGGCCCTCGGATCGGCCCCGCCGGGGTCGGCCCAC
Ribo_Dep_aRNA_18_4	CGTTGATTAAGTCCCTGCCCTTTGTACACACCGCCCGTCGCTACTACCGA
Ribo_Dep_aRNA_18_5	TATTCCCCATGAACGAGGGAATTCCCGAGTAAGTGCGGGTCATAAGCTTG
Ribo_Dep_aRNA_18_6	CGCGGGTAACCCGTTGAACCCCATTCGTGATGGGGATCGGGGATTGCAAT
Ribo_Dep_aRNA_18_7	ACGCGCGCTACACTGACTGGCTCAGCGTGTGCCTACCCTACGCCGGCAGG
Ribo_Dep_aRNA_18_8	CGAGATTGAGCAATAACAGGTCTGTGATGCCCTTAGATGTCCGGGGCTGC
Ribo_Dep_aRNA_18_9	GCGGTCGGCGTCCCCCAACTTCTTAGAGGGACAAGTGGCGTTCAGCCACC
Ribo_Dep_aRNA_18_10	TCCGATAACGAACGAGACTCTGGCATGCTAACTAGTTACGCGACCCCCGA
Ribo_Dep_aRNA_18_11	GTGGTGGTGCATGGCCGTTCTTAGTTGGTGGAGCGATTTGTCTGGTTAAT
Ribo_Dep_aRNA_18_12	CCGGACACGGACAGGATTGACAGATTGATAGCTCTTTCTCGATTCCGTGG
Ribo_Dep_aRNA_18_13	GAGTGGAGCCTGCGGCTTAATTTGACTCAACACGGGAAACCTCACCCGGC
Ribo_Dep_aRNA_18_14	TATGGTTGCAAAGCTGAAACTTAAAGGAATTGACGGAAGGGCACCACCAG
Ribo_Dep_aRNA_18_15	ACCCGCCGGGCAGCTTCCGGGAAACCAAAGTCTTTGGGTTCCGGGGGGAG
Ribo_Dep_aRNA_18_16	TTCCGACCATAAACGATGCCGACCGGCGATGCGGCGGCGTTATTCCCATG
Ribo_Dep_aRNA_18_17	TAATCAAGAACGAAAGTCGGAGGTTCGAAGACGATCAGATACCGTCGTAG
Ribo_Dep_aRNA_18_18	ACCGGCGCAAGACGGACCAGAGCGAAAGCATTTGCCAAGAATGTTTTCAT
Ribo_Dep_aRNA_18_19	AGGGACGGCCGGGGGCATTCGTATTGCGCCGCTAGAGGTGAAATTCTTGG
Ribo_Dep_aRNA_18_20	AGGACCGCGGTTCTATTTTGTTGGTTTTCGGAACTGAGGCCATGATTAAG
Ribo_Dep_aRNA_18_21	TTCAAAGCAGGCCCGAGCCGCCTGGATACCGCAGCTAGGAATAATGGAAT
Ribo_Dep_aRNA_18_22	GCTGAGTGTCCCGCGGGGCCCGAAGCGTTTACTTTGAAAAAATTAGAGTG
Ribo_Dep_aRNA_18_23	CCACCGCCCGTCCCCGCCCCTTGCCTCTCGGCGCCCCCTCGATGCTCTTA
Ribo_Dep_aRNA_18_24	AGCTCGTAGTTGGATCTTGGGAGCGGGCGGGCGGTCCGCCGCGAGGCGAG
Ribo_Dep_aRNA_18_25	CGCGGTAATTCCAGCTCCAATAGCGTATATTAAAGTTGCTGCAGTTAAAA
Ribo_Dep_aRNA_18_26	TTAAATCCTTTAACGAGGATCCATTGGAGGGCAAGTCTGGTGCCAGCAGC
Ribo_Dep_aRNA_18_27	AATAACAATACAGGACTCTTTCGAGGCCCTGTAATTGGAATGAGTCCACT
Ribo_Dep_aRNA_18_28	CAGCAGGCGCGCAAATTACCCACTCCCGACCCGGGGAGGTAGTGACGAAA
Ribo_Dep_aRNA_18_29	TTCGATTCCGGAGAGGGAGCCTGAGAAACGGCTACCACATCCAAGGAAGG
Ribo_Dep_aRNA_18_30	TGGTAGTCGCCGTGCCTACCATGGTGACCACGGGTGACGGGGAATCAGGG
Ribo_Dep_aRNA_18_31	CCCGTGGCGGCGACGACCCATTCGAACGTCTGCCCTATCAACTTTCGA
Ribo_Dep_aRNA_18_32	GGGCGCCGGCGGCTTTGGTGACTCTAGATAACCTCGGGCCGATCGCACGC
Ribo_Dep_aRNA_18_33	TCAGATCAAAACCAACCCGGTCAGCCCCTCTCCGGCCCCGGCCGGGGGGC
Ribo_Dep_aRNA_18_34	TACATGCCGACGGGCGCTGACCCCCTTCGCGGGGGGGATGCGTGCATTTA
Ribo_Dep_aRNA_18_35	GGTCGCTCGCTCCTCTCCTACTTGGATAACTGTGGTAATTCTAGAGCTAA
Ribo_Dep_aRNA_18_36	CCGGTACAGTGAAACTGCGAATGGCTCATTAAATCAGTTATGGTTCCTTT
Ribo_Dep_aRNA_18_37	AGCATATGCTTGTCTCAAAGATTAAGCCATGCATGTCTAAGTACGCACGG
Ribo_Dep_aRNA_18_38	TACCTGGTTGATCCTGCCAGTAGCATATGCTTGTCTCAAAGATTAAGCCA
Ribo_Dep_aRNA_28_1	CTCCCTCGCTGCGATCTATTGAAAGTCAGCCCTCGACACAAGGGTTTGTC
Ribo_Dep_aRNA_28_2	ATTCGTAGACGACCTGCTTCTGGGTCGGGGTTTCGTACGTAGCAGAGCAG
Ribo_Dep_aRNA_28_3	CCCTCGCCCGTCACGCACCGCACGTTCGTGGGGAACCTGGCGCTAAACC
Ribo_Dep_aRNA_28_4	CGGAGTGCCCTTCGTCCTGGGAAACGGGGCGCGGCCGGAAAGGCGGCCGC
Ribo_Dep_aRNA_28_5	CGCCGCGGGAGGGCGCGTGCCCCGCCGCGCGCCGGGACCGGGGTCCGGTG
Ribo_Dep_aRNA_28_6	CGGTCCCCCGCCTGTCCCCGCCGGCGGGCCGCCCICCCCTCCACGCGCCC
Ribo_Dep_aRNA_28_7	CAGGCGAACGATACGGCAGCGCCGCGGAGCCTCGGTTGGCCTCGGATAGC
Ribo_Dep_aRNA_28_8	GCTACCATCTGTGGGATTATGACTGAACGCCTCTAAGTCAGAATCCCGCC
Ribo_Dep_aRNA_28_9	AGGTTCAGACATTTGGTGTATGTGCTTGGCTGAGGAGCCAATGGGGCGAA
Ribo_Dep_aRNA_28_10	TGATGATGTGTTGTTGCCATGGTAATCCTGCTCAGTACGAGAGGAACCGC
Ribo_Dep_aRNA_28_11	GAACGTGAGCTGGGTTTAGACCGTCGTGAGACAGGTTAGTTTTACCCTAC
Ribo_Dep_aRNA_28_12	CATTGTGAAGCAGAATTCGCCAAGCGTTGGATTGTTCACCCACTAATAGG
Ribo_Dep_aRNA_28_13	GCGTTCATAGCGACGTCGCTTTTTGATCCTTCGATGTCGGCTCTTCCTAT
Ribo_Dep_aRNA_28_14	AGGAGGTGTCAGAAAAGTTACCACAGGGATAACTGGCTTGTGGCGGCCAA
Ribo_Dep_aRNA_28_15	GACCGTGAAAGCGGGGCCTCACGATCCTTCTGACCTTTTGGGTTTTAAGC
Ribo_Dep_aRNA_28_16	GGAGCAGAAGGGCAAAAGCTCGCTTGATCTTGATTTTCAGTACGAATACA
Ribo_Dep_aRNA_28_17	GGTAACGCAGGTGTCCTAAGGCGAGCTCAGGGAGGACAGAAACCTCCCGT
Ribo_Dep_aRNA_28_18	GGGGACAGTGCCAGGTGGGGAGTTTGACTGGGGCGGTACACCTGTCAAAC
Ribo_Dep_aRNA_28_19	GCTCTCGCTTCTGGCGCCAAGCGCCCGCCCGGCCGGGCGCGACCCGCTCC
Ribo_Dep_aRNA_28_20	TCTGATCGTTTTTTCACTGACCCGGTGAGGCGGGGGGGCGAGCCCGAGGG
Ribo_Dep_aRNA_28_21	GCCCGGGGCGGGGTCCGCGGCCCTGCGGGCCGCCGGTGAAATACCACTAC
Ribo_Dep_aRNA_28_22	TGTAGAATAAGTGGGAGGCCCCCGGCGCCCICCCGGTGTCCCCGCGAGGG
Ribo_Dep_aRNA_28_23	GACCCTGTTGAGCTTGACTCTAGTCTGGCACGGTGAAGAGACATGAGAGG
Ribo_Dep_aRNA_28_24	GCGAAACCACAGCCAAGGGAACGGGCTTGGCGGAATCAGCGGGGAAAGAA
Ribo_Dep_aRNA_28_25	ACGCGCATGAATGGATGAACGAGATTCCCACTGTCCCTACCTACTATCCA
Ribo_Dep_aRNA_28_26	GTAACTATGACTCTCTTAAGGTAGCCAAATGCCTCGTCATCTAATTAGTG
Ribo_Dep_aRNA_28_27	TCTGAATGTCAAAGTGAAGAAATTCAATGAAGCGCGGGTAAACGGCGGGA
Ribo_Dep_aRNA_28_28	TCGCGAAGGCCCGCGGCGGGTGTTGACGCGATGTGATTTCTGCCCAGTGC
Ribo_Dep_aRNA_28_29	TAGAACTGGTGCGGACCAGGGGAATCCGACTGTTTAATTAAAACAAAGCA
Ribo_Dep_aRNA_28_30	GGCCGCGGTTCCGCGCGCGCCTCGCCTCGGCCGGCGCCTAGCAGCCGACT
Ribo_Dep_aRNA_28_31	AGGCGGCGGAGGGGCCGCGGGCCGGTCCCICCCGCCGGGTCCGCCCCCGG
Ribo_Dep_aRNA_28_32	GTCCGCCCCCCGTTCCCCCCTCCTCCTCGGCGCGCGGCGGCGGCGGCGGC
Ribo_Dep_aRNA_28_33	CGGGCGGCGGGGCGGGGCGGTTCGTCCCCCCGCCCTACCCICCCGGCCC
Ribo_Dep_aRNA_28_34	GTCGCGCGCGCGTCCGCTGGGGGCGGGAGCGGTCGGGCGGCGGCGGTCGG
Ribo_Dep_aRNA_28_35	GGGAGCCCGGCGGCGGCGCGGCGCGCCCCCCACCCCCACCCCACGTCTCG
Ribo_Dep_aRNA_28_36	GCCCTTCCCGTGGATCGCCCCAGCTGCGGCGGGCGTCGCGGCCGCCCCCG
Ribo_Dep_aRNA_28_37	CCCGGGGACCCGGGGGGCCGGCGGCGGCGCGGACTCTGGACGCGAGCCGG
Ribo_Dep_aRNA_28_38	CGCGGCGGCCGCCGGGGCGGCCGGCGGGGGCAGGTCCCCGCGAGGGGGGC
Ribo_Dep_aRNA_28_39	CGCCGCGTGGGGGCGCGGCGGGGGGAGAAGGGTCGGGGCGGCAGGGGCCG
Ribo_Dep_aRNA_28_40	TCTCTCTCTCTCTCTCCCCCGCTCCCCGTCCTCCCCCCTCCCCGGGGGAG
Ribo_Dep_aRNA_28_41	TCCCCCGCCCCACCCGCGCGCGCCGCTCGCTCCCTCCCCACCCCGCGCCC
Ribo_Dep_aRNA_28_42	TGGACGAGGCGCGCGCCCICCCCACGCCCGGGGCACCCCCCTCGCGGCCC
Ribo_Dep_aRNA_28_43	CTGGGTCGGTCGGGCTGGGGCGCGAAGCGGGGCTGGGCGCGCGCCGCGGC
Ribo_Dep_aRNA_28_44	AAGTCGGCAAGCCGGATCCGTAACTTCGGGATAAGGATTGGCTCTAAGGG
Ribo_Dep_aRNA_28_45	GGTCTCCAAGGTGAACAGCCTCTGGCATGTTGGAACAATGTAGGTAAGGG
Ribo_Dep_aRNA_28_46	CGGGGGAGAGGGTGTAAATCTCGCGCCGGGCCGTACCCATATCCGCAGCA
Ribo_Dep_aRNA_28_47	CGTCGCGGTTCCGGCGGCGTCCGGTGAGCTCTCGCTGGCCCTTGAAAATC
Ribo_Dep_aRNA_28_48	GGCGCCCTGGAATGGGTTCGCCCCGAGAGAGGGGCCCGTGCCTTGGAAAG
Ribo_Dep_aRNA_28_49	GAAGCCGGCGGGAGCCCCGGGGAGAGTTCTCTTTTCTTTGTGAAGGGCAG
Ribo_Dep_aRNA_28_50	GGAGATGGGCGCCGCGAGGCGTCCAGTGCGGTAACGCGACCGATCCCGGA
Ribo_Dep_aRNA_28_51	CTCGGCCGATCGAAAGGGAGTCGGGTTCAGATCCCCGAATCCGGAGTGGC
Ribo_Dep_aRNA_28_52	AGAGATGGGCGAGCGCCGTTCCGAAGGGACGGGCGATGGCCTCCGTTGCC
Ribo_Dep_aRNA_28_53	GGAGAAGGGTTCCATGTGAACAGCAGTTGAACATGGGTCAGTCGGTCCTG
Ribo_Dep_aRNA_28_54	ATCTTGGTGGTAGTAGCAAATATTCAAACGAGAACTTTGAAGGCCGAAGT
Ribo_Dep_aRNA_28_55	GAGCCTTGAAGCCTAGGGCGCGGGCCCGGGTGGAGCCGCCGCAGGTGCAG
Ribo_Dep_aRNA_28_56	CCGGAGCCCCGCGGACGCTACGCCGCGACGAGTAGGAGGGCCGCTGCGGT
Ribo_Dep_aRNA_28_57	CCCACGCCTCCTCCCCTCCTCCCGCCCACGCCCCGCTCCCCGCCC
Ribo_Dep_aRNA_28_58	GAGGGCGGCGGCGGCGGCGGCGGCGGGGGTGTGGGGTCCTTCCCCCGCCC
Ribo_Dep_aRNA_28_59	GACGGGAGCGGCGGGGGCGGCGCGCGCGCGCGCGCGTGTGGTGTGCGTCG
Ribo_Dep_aRNA_28_60	GGCGCTGGAGCGTCGGGCCCATACCCGGCCGTCGCCGGCAGTCGAGAGTG
Ribo_Dep_aRNA_28_61	AGGAGTGTGTAACAACTCACCTGCCGAATCAACTAGCCCTGAAAATGGAT
Ribo_Dep_aRNA_28_62	TTGGTTGATATAGACAGCAGGACGGTGGCCATGGAAGTCGGAATCCGCTA
Ribo_Dep_aRNA_28_63	GCCGGGTTAAGGCGCCCGATGCCGACGCTCATCAGACCCCAGAAAAGGTG
Ribo_Dep_aRNA_28_64	TAGTGGGCCACTTTTGGTAAGCAGAACTGGCGCTGCGGGATGAACCGAAC
Ribo_Dep_aRNA_28_65	GTAAGAAGCCCGGCTCGCTGGCGTGGAGCCGGGCGTGGAATGCGAGTGCC
Ribo_Dep_aRNA_28_66	AGAGGTCTTGGGGCCGAAACGATCTCAACCTATTCTCAAACTTTAAATGG
Ribo_Dep_aRNA_28_67	AGACCCGACGCACCCCCGCCACGCAGTTTTATCCGGTAAAGCGAATGATT
Ribo_Dep_aRNA_28_68	TAGTAGCTGGTTCCCTCCGAAGTTTCCCTCAGGATAGCTGGCGCTCTCGC
Ribo_Dep_aRNA_28_69	AAATCGGTCGTCCGACCTGGGTATAGGGGCGAAAGACTAATCGAACCATC
Ribo_Dep_aRNA_28_70	GGCGAAGCCAGAGGAAACTCTGGTGGAGGTCCGTAGCGGTCCTGACGTGC
Ribo_Dep_aRNA_28_71	CACGAGCGCACGTGTTAGGACCCGAAAGATGGTGAACTATGCCTGGGCAG
Ribo_Dep_aRNA_28_72	CCGAGGGCGCACCACCGGCCCGTCTCGCCCGCCGCGCCGGGGAGGTGGAG
Ribo_Dep_aRNA_28_73	GGCCGGCGCGCTCGCCGGCCGAGGTGGGATCCCGAGGCCTCTCCAGTCCG
Ribo_Dep_aRNA_28_74	GCGCGAGTCGGGGGCTCGCACGAAAGCCGCCGTGGCGCAATGAAGGTGAA
Ribo_Dep_aRNA_28_75	GGCTACCCACCCGACCCGTCTTGAAACACGGACCAAGGAGTCTAACACGT
Ribo_Dep_aRNA_28_76	CCCGAAGAGGGGGACGGCGGAGCGAGCGCACGGGGTCGGCGGCGACGTC
Ribo_Dep_aRNA_28_77	GGTCGCGCCGTCGGGCCCGGGGGAGGTTCTCTCGGGGCCACGCGCGCGTC
Ribo_Dep_aRNA_28_78	CGCGCGCGGGTCGGGGGGCGGGGCGGACTGTCCCCAGTGCGCCCCGGGCG
Ribo_Dep_aRNA_28_79	CTCTCCCACCCCTCCTCCCCGCGCCCCCGCCCCGGCGACGGGGGGGGTGC
Ribo_Dep_aRNA_28_80	CCGGCGTCTCCTCGTGGGGGGGCCGGGCCACCCCTCCCACGGCGCGACCG
Ribo_Dep_aRNA_28_81	CACCCCCGCGGGGAATCCCCCGCGAGGGGGGTCTCCCCCGCGGGGGCGCG
Ribo_Dep_aRNA_28_82	GGGGCCGAGGGAGCGAGACCCGTCGCCGCGCTCTCCCCCCTCCCGGCGCC
Ribo_Dep_aRNA_28_83	ACCCICCCCGAGTGTTACAGCCCCCCCGGCAGCAGCACTCGCCGAATCCC
Ribo_Dep_aRNA_28_84	GCGGCGGCGGCGGCGGCGGTGGCGGCGGCGGCGGGGGCGGCGGGACCGAA
Ribo_Dep_aRNA_28_85	TCTCCGCCCCCCGGCCCCGCGTCCTCCCTCGGGAGGGCGCGCGGGTCGGG
Ribo_Dep_aRNA_28_86	GAAGGTGGCTCGGGGGGCCCCGTCCGTCCGTCCGTCCTCCTCCTCCCCCG
Ribo_Dep_aRNA_28_87	GCGGCGGTGCGCCGCGACCGGCTCCGGGACGGCTGGGAAGGCCCGGCGGG
Ribo_Dep_aRNA_28_88	GGGGACCGTCCCCCGACCGGCGACCGGCCGCCGCCGGGCGCATTTCCACC
Ribo_Dep_aRNA_28_89	GCTCCGGCGGGTGCGGGGGTGGGCGGGCGGGGCCGGGGGTGGGGTCGGCG
Ribo_Dep_aRNA_28_90	CCGCCCTCCCTTCCCCCGCCGCCCCTCCTCCTCCTCCCCGGAGGGGGCGG
Ribo_Dep_aRNA_28_91	CGGCGGCCCGGCGGATCTTTCCCGCCCCCCGTTCCTCCCGACCCCTCCAC
Ribo_Dep_aRNA_28_92	TCCGCGCAGTCCGCCCGGAGGATTCAACCCGGCGGCGGGTCCGGCCGTGT
Ribo_Dep_aRNA_28_93	AAGAGAGAGTTCAAGAGGGCGTGAAACCGTTAAGAGGTAAACGGGTGGGG
Ribo_Dep_aRNA_28_94	CGAGACCGATAGTCAACAAGTACCGTAAGGGAAAGTTGAAAAGAACTTTG
Ribo_Dep_aRNA_28_95	AATGCAGCCCAAAGCGGGTGGTAAACTCCATCTAAGGCTAAATACCGGCA
Ribo_Dep_aRNA_28_96	CGGTAGCGGCCGGCGCGCGCCCGGGTCTTCCCGGAGTCGGGTTGCTTGGG
Ribo_Dep_aRNA_28_97	GGGGGCCCAAGTCCTTCTGATCGAGGCCCAGCCCGTGGACGGTGTGAGGC
Ribo_Dep_aRNA_28_98	GGCGCGGGACATGTGGCGTACGGAAGACCCGCTCCCCGGCGCCGCTCGTG
Ribo_Dep_aRNA_28_99	TAACGGCGAGTGAACAGGGAAGAGCCCAGCGCCGAATCCCCGCCCCGCGG
Ribo_Dep_aRNA_28_100	TTAAGCATATTAGTCAGCGGAGGAAAAGAAACTAACCAGGATTCCCTCAG
Ribo_Dep_aRNA_28_101	CGCGACCTCAGATCAGACGTGGCGACCCGCTGAATTTAAGCATATTAGTC
Ribo_Dep_aRNA_5.8_1	ACTTGCGGCCCCGGGTTCCTCCCGGGGCTACGCCTGTCTGAGCGTCGCTT
Ribo_Dep_aRNA_5.8_2	GAGAATTAATGTGAATTGCAGGACACATTGATCATCGACACTTCGAACGC
Ribo_Dep_aRNA_5.8_3	TAGCGGTGGATCACTCGGCTCGTGCGTCGATGAAGAACGCAGCTAGCTGC
Ribo_Dep_aRNA_16_1	ATATCATCTCAACTTAGTATTATACCCACACCCACCCAAGAACAGGGTTT
Ribo_Dep_aRNA_16_2	AGGACAAGAGAAATAAGGCCTACTTCACAAAGCGCCTTCCCCCGTAAATG
Ribo_Dep_aRNA_16_3	GAGTAATCCAGGTCGGTTTCTATCTACNTTCAAATTCCTCCCTGTACGAA
Ribo_Dep_aRNA_16_4	AGGTTCGTTTGTTCAACGATTAAAGTCCTACGTGATCTGAGTTCAGACCG
Ribo_Dep_aRNA_16_5	TACGACCTCGATGTTGGATCAGGACATCCCGATGGTGCAGCCGCTATTAA
Ribo_Dep_aRNA_16_6	TAGGGATAACAGCGCAATCCTATTCTAGAGTCCATATCAACAATAGGGTT
Ribo_Dep_aRNA_16_7	ACTACTATACTCAATTGATCCAATAACTTGACCAACGGAACAAGTTACCC
Ribo_Dep_aRNA_16_8	AGAACCCAACCTCCGAGCAGTACATGCTAAGACTTCACCAGTCAAAGCGA
Ribo_Dep_aRNA_16_9	CTAAACTACCAAACCTGCATTAAAAATTTCGGTTGGGGCGACCTCGGAGC
Ribo_Dep_aRNA_16_10	ATGGAGCTTTAATTTATTAATGCAAACAGTACCTAACAAACCCACAGGTC
Ribo_Dep_aRNA_16_11	TGACCTGCCCGTGAAGAGGCGGGCATAACACAGCAAGACGAGAAGACCCT
Ribo_Dep_aRNA_16_12	TGAATGGCTCCACGAGGGTTCAGCTGTCTCTTACTTTTAACCAGTGAAAT
Ribo_Dep_aRNA_16_13	TAACCGTGCAAAGGTAGCATAATCACTTGTTCCTTAAATAGGGACCTGTA
Ribo_Dep_aRNA_16_14	ATTAGAGGCACCGCCTGCCCAGTGACACATGTTTAACGGCCGCGGTACCC
Ribo_Dep_aRNA_16_15	AAATCTTACCCCGCCTGTTTACCAAAAACATCACCTCTAGCATCACCAGT
Ribo_Dep_aRNA_16_16	ACACAGGCATGCTCATAAGGAAAGGTTAAAAAAAGTAAAAGGAACTCGGC
Ribo_Dep_aRNA_16_17	CAATATCTACAATCAACCAACAAGTCATTATTACCCTCACTGTCAACCCA
Ribo_Dep_aRNA_16_18	TCCGCATAAGCCTGCGTCAGATTAAAACACTGAACTGACAATTAACAGCC
Ribo_Dep_aRNA_16_19	CACCCTATAGAAGAACTAATGTTAGTATAAGTAACATGAAAACATTCTCC
Ribo_Dep_aRNA_16_20	AAATCCCAAACATATAACTGAACTCCTCACACCCAATTGGACCAATCTAT
Ribo_Dep_aRNA_16_21	AAGCAGCCACCAATTAAGAAAGCGTTCAAGCTCAACACCCACTACCTAAA
Ribo_Dep_aRNA_16_22	AAAAAACCTTGTAGAGAGAGTAAAAAATTTAACACCCATAGTAGGCCTAA
Ribo_Dep_aRNA_16_23	TTGTAAATTTAACTGTTAGTCCAAAGAGGAACAGCTCTTTGGACACTAGG
Ribo_Dep_aRNA_16_24	TAGAATCTTAGTTCAACTTTAAATTTGCCCACAGAACCCTCTAAATCCC
Ribo_Dep_aRNA_16_25	AGGTAGAGGCGACAAACCTACCGAGCCTGGTGATAGCTGGTTGTCCAAGA
Ribo_Dep_aRNA_16_26	CAGCTAAAAGAGCACACCCGTCTATGTAGCAAAATAGTGGGAAGATTTAT
Ribo_Dep_aRNA_16_27	CAAGGAGAGCCAAAGCTAAGACCCCCGAAACCAGACGAGCTACCTAAGAA
Ribo_Dep_aRNA_16_28	GGACTAACCCCTATACCTTCTGCATAATGAATTAACTAGAAATAACTTTG
Ribo_Dep_aRNA_16_29	TAGTACCGCAAGGGAAAGATGAAAAATTATAACCAAGCATAATATAGCAA
Ribo_Dep_aRNA_16_30	TACCCAAATAAAGTATAGGCGATAGAAATTGAAACCTGGCGCAATAGATA
Ribo_Dep_aRNA_16_31	AGCCCCAAACCCACTCCACCTTACTACCAGACAACCTTAGCCAAACCATT
Ribo_Dep_aRNA_12_1	GAGACAAGTCGTAACATGGTAAGTGTACTGGAAAGTGCACTTGGACGAAC
Ribo_Dep_aRNA_12_2	AGTATACTTCAAAGGACATTTAACTAAAACCCCTACGCATTTATATAGAG
Ribo_Dep_aRNA_12_3	TAGTTGAACAGGGCCCTGAAGCGCGTACACACCGCCCGTCACCCTCCTCA
Ribo_Dep_aRNA_12_4	AAACTTAAGGGTCGAAGGTGGATTTAGCAGTAAACTAAGAGTAGAGTGCT
Ribo_Dep_aRNA_12_5	CAAGAAATGGGCTACATTTTCTACCCCAGAAAACTACGATAGCCCTTATG
Ribo_Dep_aRNA_12_6	CGCAAGTACCCACGTAAAGACGTTAGGTCAAGGTGTAGCCCATGAGGTGG
Ribo_Dep_aRNA_12_7	GCCTATATACCGCCATCTTCAGCAAACCCTGATGAAGGCTACAAAGTAAG
Ribo_Dep_aRNA_12_8	GCCTGTTCTGTAATCGATAAACCCCGATCAACCTCACCACCTCTTGCTCA
Ribo_Dep_aRNA_12_9	ACAGCTTAAAACTCAAAGGACCTGGCGGTGCTTCATATCCCTCTAGAGGA
Ribo_Dep_aRNA_12_10	AAACCTCAACAGTTAAATCAACAAAACTGCTCGCCAGAACACTACGAGCC
Ribo_Dep_aRNA_12_11	CAATAGCTAAGACCCAAACTGGGATTAGATACCCCACTATGCTTAGCCCT
Ribo_Dep_aRNA_12_12	CAGTTGACACAAAATAGACTACGAAAGTGGCTTTAACATATCTGAACACA
Ribo_Dep_aRNA_12_13	ATCACCCCCTCCCCAATAAAGCTAAAACTCACCTGAGTTGTAAAAAACTC
Ribo_Dep_aRNA_12_14	GTCACACGATTAACCCAAGTCAATAGAAGCCGGCGTAAAGAGTGTTTTAG
Ribo_Dep_aRNA_12_15	ACTAAGCTATACTAACCCCAGGGTTGGTCAATTTCGTGCCAGCCACCGCG
Ribo_Dep_aRNA_12_16	CCCACGGGAAACAGCAGTGATTAACCTTTAGCAATAAACGAAAGTTTA
Ribo_Dep_aRNA_12_17	CAAGCATCAAGCACGCAGCAATGCAGCTCAAAACGCTTAGCCTAGCCACA
Ribo_Dep_aRNA_12_18	CATCCCCGTTCCAGTGAGTTCACCCTCTAAATCACCACGATCAAAAGGAA
Ribo_Dep_aRNA_12_19	GGTTTGGTCCTAGCCTTTCTATTAGCTCTTAGTAAGATTACACATGCAAG
Ribo_Dep_aRNA_5_1	TTAGTACTTGGATGGGAGACCGCCTGGGAATACCGGGTGCTGTAGGCTTT
Ribo_Dep_aRNA_5_2	AACGCGCCCGATCTCGTCTGATCTCGGAAGCTAAGCAGGGTCGGGCCTGG
Ribo_Dep_aRNA_5_3	GTCTACGGCCATACCACCCTGAACGCGCCCGATCTCGTCTGATCTCGGAA
